# Gut microbial dysbiosis in individuals with Sjögren’s disease

**DOI:** 10.1101/645739

**Authors:** Roberto Mendez, Arjun Watane, Monika Farhangi, Kara M. Cavuoto, Tom Leith, Shrish Budree, Anat Galor, Santanu Banerjee

## Abstract

**Purpose:** To evaluate the gut microbiome in individuals with Sjögrens and correlate bacterial profiles to dry eye (DE) measures.

**Methods:** Prospective case series of individuals with confirmed (n=13) and unconfirmed (n=8) Sjögrens (n=21; total cases) as compared to healthy controls (n=10). Stool was analyzed by 16S pyrosequencing and associations between bacterial classes and DE symptoms and signs were examined.

**Results:** Firmicutes was the dominant phylum in the gut, comprising 40-60% of all phyla. On a phyla level, subjects with Sjögrens (confirmed and unconfirmed) had depletion of Firmicutes (1.1- fold) and an expansion of Proteobacteria (3.0-fold), Actinobacteria (1.7-fold), and Bacteroidetes (1.3-fold) compared to controls. Shannon’s diversity index showed no differences between groups with respect to the numbers of different operational taxonomic units (OTUs) encountered (diversity) and the instances these unique OTUs were sampled (evenness). On the other hand, Faith’s phylogenetic diversity showed increased diversity in cases vs controls, which reached significance when comparing confirmed Sjögrens and controls (13.57 ± 0.89 and 10.96 ± 0.76, p=0.02). Using Principle Co-ordinate Analysis, qualitative differences in microbial composition were noted with differential clustering of cases and controls. Dimensionality reduction and clustering of complex microbial data further showed differences between the three groups, with regard to microbial composition, association and clustering. Finally, differences in certain classes of bacteria correlated with DE symptoms and signs.

**Conclusions:** Individuals with Sjögrens have gut microbiome alterations as compared to healthy controls. Certain classes of bacteria were associated with DE measures.
