## Supplementary figure 4 for "Gut microbial dysbiosis in individuals with Sjögren’s disease"

### Sheet: Confirmed
Table 1
Cluster 1		Cluster 2		Cluster 3		Cluster 4		Cluster 5		Cluster 6		Cluster 7		Cluster 8		Cluster 9		Cluster 10
Phylum	Species	Phylum	Species	Phylum	Species	Phylum	Species	Phylum	Species	Phylum	Species	Phylum	Species	Phylum	Species	Phylum	Species	Phylum	Species
Actinobacteria	Rothia	Euryarchaeota	Methanomassiliicoccus	Firmicutes	Defluviitaleaceae UCG-011	Actinobacteria	Actinomyces	Actinobacteria	Paraeggerthella	Actinobacteria	Slackia	Actinobacteria	Mobiluncus	Euryarchaeota	Methanosphaera	Actinobacteria	Libanicoccus	Bacteroidetes	Prevotella
	uncultured	Actinobacteria	uncultured		Family XIII AD3011 group	Bacteroidetes	gut metagenome	Bacteroidetes	Prevotella 7		uncultured bacterium		Raoultibacter	Actinobacteria	Senegalimassilia		Collinsella	Firmicutes	CHKCI001
Bacteroidetes	Bacteroides	Bacteroidetes	uncultured			Firmicutes	Streptococcus		Alistipes	Bacteroidetes	Butyricimonas		Enterorhabdus				Slackia		Lachnospira
	Coprobacter		Odoribacter		Anaerostipes		Streptococcus	Firmicutes	Gemella		Prevotella	Bacteroidetes	Porphyromonas	Bacteroidetes	Alloprevotella	Bacteroidetes			Lachnospiraceae UCG-001
	Coprobacter	Firmicutes	Christensenellaceae R-7 group		Cuneatibacter				Anaerovorax		Prevotellaceae NK3B31 group		Prevotella		Paraprevotella		Alloprevotella		Lachnospiraceae UCG-010
	Alistipes		Christensenellaceae R-7 group		Eisenbergiella		Christensenellaceae R-7 group		Sellimonas		Prevotellaceae NK3B31 group		Alistipes	Firmicutes	Christensenellaceae R-7 group		Prevotella 2		Roseburia
Cyanobacteria	uncultured bacterium		Eubacterium		Lachnoclostridium		Family XIII AD3011 group		Terrisporobacter		uncultured	Firmicutes	Bacillus		Anaerofustis		Prevotella 2		[Ruminococcus] torques group
Firmicutes	Staphylococcus		Peptoniphilus		Marvinbryantia		Mogibacterium		Ruminococcaceae UCG-009	Epsilonbacteraeota	Campylobacter		Leuconostoc		Eubacterium		uncultured bacterium		uncultured
	Enterococcus		[Eubacterium] brachy group		[Eubacterium] fissicatena group		Agathobacter		Merdibacter	Firmicutes	Lactococcus		Weissella		Howardella	Firmicutes	Lachnoclostridium	Fusobacteria	Leptotrichia
	Christensenellaceae R-7 group		Lachnospiraceae UCG-008		[Eubacterium] hallii group		Lachnoclostridium		Turicibacter		uncultured		Christensenellaceae R-7 group		Peptococcus		Lachnospiraceae FCS020 group
	Christensenellaceae R-7 group		Tyzzerella 4		[Eubacterium] ventriosum group		Lachnospiraceae UCG-001		Phascolarctobacterium		Ezakiella		Peptoniphilus		Peptococcus		Paeniclostridium
	Christensenellaceae R-7 group		[Eubacterium] ruminantium group		[Eubacterium] xylanophilum group		Tyzzerella				Murdochiella		Mogibacterium		Ruminococcaceae UCG-005		Paraclostridium
			CAG-352		[Ruminococcus] gauvreauii group		Anaerotruncus				Family XIII AD3011 group		Coprococcus 3		UBA1819		Romboutsia
	gut metagenome		Intestinimonas		GCA-900066225		Pseudoflavonifractor				S5-A14a		Sellimonas		[Eubacterium] coprostanoligenes group		[Eubacterium] coprostanoligenes group
	uncultured Thermoanaerobacterales bacterium		Oscillospira		GCA-900066225		Ruminiclostridium 5				GCA-900066575		uncultured		Catenibacterium		Faecalitalea
	Anaerofustis		Ruminiclostridium 1		Hydrogenoanaerobacterium		Ruminiclostridium 5				uncultured		Acetanaerobacterium	Proteobacteria	Desulfovibrio		Phascolarctobacterium
	Family XIII AD3011 group		Ruminiclostridium 6		Intestinimonas		Ruminococcaceae UCG-005				Intestinibacter		Anaerofilum		Sutterella		Allisonella
	Anaerostipes		Ruminococcaceae NK4A214 group		Intestinimonas		Ruminococcaceae UCG-009				Phocea		Fournierella		Pseudomonas	Proteobacteria	Sutterella
	Coprococcus 2		Ruminococcaceae UCG-009		Oscillibacter		[Eubacterium] coprostanoligenes group				Ruminiclostridium 9		Oscillibacter
	GCA-900066575		Candidatus Stoquefichus		Ruminococcaceae NK4A214 group		uncultured				[Eubacterium] coprostanoligenes group		Oscillibacter
	Lachnoclostridium				Ruminococcaceae UCG-010		Holdemanella				Coprobacillus		Ruminiclostridium 9
	Lachnospira				Ruminococcaceae UCG-013		Holdemania				Faecalitalea		Ruminococcaceae UCG-004
	[Ruminococcus] gauvreauii group	Proteobacteria			[Eubacterium] coprostanoligenes group		Veillonella				[Clostridium] innocuum group		Ruminococcaceae UCG-010
	uncultured		Desulfovibrio				Veillonella				Acidaminococcus		Ruminococcaceae UCG-013
	uncultured				Candidatus Stoquefichus					Proteobacteria	Parasutterella		Ruminococcus 1
	uncultured				Dielma						Haemophilus		Solobacterium
	Romboutsia				uncultured							Fusobacteria	Fusobacterium
	Candidatus Soleaferrea											Proteobacteria	Sutterella
	Ruminiclostridium 1
	Ruminiclostridium 5
	Ruminococcaceae UCG-013
	[Eubacterium] coprostanoligenes group
	uncultured
	Erysipelotrichaceae UCG-003
	Phascolarctobacterium
Lentisphaerae	Victivallis
Proteobacteria	gut metagenome
Tenericutes	uncultured organism
Verrucomicrobia	Akkermansia
