## Supplementary Figure 2 for "Gut microbial dysbiosis in individuals with Sjögren’s disease"

### Sheet: Controls
Table 1
	Cluster 1			Cluster 2			Cluster 3			Cluster 4			Cluster 5
	Phylum	Species		Phylum	Species		Phylum	Species		Phylum	Species		Phylum	Species
	Actinobacteria	Bifidobacterium		Euryarchaeota	Methanobrevibacter		Actinobacteria	Slackia		Actinobacteria	Raoultibacter		Actinobacteria	Bifidobacterium
	Bacteroidetes	Bacteroides		Actinobacteria	Varibaculum		Bacteroidetes	Coprobacter		Bacteroidetes	Odoribacter			Eggerthella
		Paraprevotella			Collinsella			Odoribacter		Firmicutes	Lachnospiraceae ND3007 group		Firmicutes	Blautia
		Prevotella			Gordonibacter			uncultured organism			Tyzzerella 3			GCA-900066575
		Alistipes		Bacteroidetes	Coprobacter			Alistipes			Fournierella			Lachnospiraceae ND3007 group
	Firmicutes	Lactobacillus			Odoribacter		Cyanobacteria	Clostridium sp. CAG:306			[Eubacterium] coprostanoligenes group			[Ruminococcus] gnavus group
		Streptococcus			uncultured bacterium						Faecalitalea			[Eubacterium] coprostanoligenes group
		Family XIII AD3011 group			uncultured organism		Firmicutes	Christensenellaceae R-7 group			Holdemanella			Faecalitalea
		Eubacterium nodatum group						Christensenellaceae R-7 group			Phascolarctobacterium			Megasphaera
		Lachnoclostridium			Alistipes			uncultured
		Lachnospiraceae NK4A136 group		Cyanobacteria	Clostridium sp. CAG:306					Proteobacteria	Parasutterella
		Terrisporobacter						gut metagenome
		CAG-352		Firmicutes	Christensenellaceae R-7 group			uncultured bacterium
		DTU089			Christensenellaceae R-7 group			uncultured organism
		Oscillibacter			uncultured			Defluviitaleaceae UCG-011
		Allisonella						[Eubacterium] brachy group
	Proteobacteria				uncultured bacterium			Blautia
		Desulfovibrio			uncultured organism			Coprococcus 3
		uncultured						Lachnospiraceae FCS020 group
		Sutterella			Peptoniphilus			Lachnospiraceae ND3007 group
					Blautia			Marvinbryantia
					Blautia			[Eubacterium] ruminantium group
					Coprococcus 3			uncultured
					Lachnospiraceae FCS020 group
					Marvinbryantia			Peptococcus
					uncultured			uncultured
					Peptococcus			Hydrogenoanaerobacterium
					uncultured			Intestinimonas
					uncultured			Oscillibacter
					Butyricicoccus			Ruminiclostridium 5
					Hydrogenoanaerobacterium			Ruminiclostridium 9
					Intestinimonas			Ruminococcaceae UCG-002
					Oscillibacter			Ruminococcaceae UCG-002
					Ruminiclostridium 5			Ruminococcaceae UCG-005
					Ruminiclostridium 9			Ruminococcaceae UCG-005
					Ruminococcaceae UCG-002			Ruminococcaceae UCG-005
					Ruminococcaceae UCG-002			Ruminococcaceae UCG-010
					Ruminococcaceae UCG-005			Subdoligranulum
					Ruminococcaceae UCG-005			[Eubacterium] coprostanoligenes group
					Ruminococcaceae UCG-010
					Ruminococcaceae UCG-010			Candidatus Stoquefichus
					Subdoligranulum			[Clostridium] innocuum group
					[Eubacterium] coprostanoligenes group			uncultured
					uncultured
								Victivallis
								Desulfovibrio
					Candidatus Stoquefichus
					[Clostridium] innocuum group			Escherichia-Shigella
					uncultured
				Lentisphaerae	Victivallis
				Proteobacteria	Desulfovibrio
							Lentisphaerae
					Escherichia-Shigella		Proteobacteria
				Tenericutes	gut metagenome
				Verrumicrobia	Akkermansia

### Sheet: Unconfirmed
Table 1
	Cluster 1		Cluster 2		Cluster 3		Cluster 4		Cluster 5		Cluster 6		Cluster 7
	Phylum	Species	Phylum	Species	Phylum	Species	Phylum	Species	Phylum	Species	Phylum	Species	Phylum	Species
	Actinobacteria	Eggerthella	Euryarchaeota	Methanobrevibacter	Euryarchaeota	Methanomassiliicoccus	Actinobacteria	Raoultibacter	Actinobacteria	Bifidobacterium	Epsilonbacteraeota	Campylobacter	Actinobacteria	Enorma
		Gordonibacter	Actinobacteria	Actinomyces	Actinobacteria	Atopobium		uncultured	Bacteroidetes	Bacteroides	Firmicutes	Gemella		uncultured
		uncultured		Bifidobacterium		Enterorhabdus		CHKCI002		uncultured				CHKCI002
	Bacteroidetes	Paraprevotella		uncultured		Paraeggerthella				Butyricimonas		Streptococcus
		Prevotella 2		Gordonibacter	Actinobacteria	Slackia	Bacteroidetes	Sanguibacteroides		Odoribacter		Streptococcus	Epsilonbacteraeota	Campylobacter
		Prevotella 7		Paraeggerthella	Bacteroidetes	Bacteroides		Paraprevotella	Firmicutes	Enterococcus		Eisenbergiella	Firmicutes	Mogibacterium
		Prevotella 7		Senegalimassilia		Coprobacter	Cyanobacteria	Clostridium sp. CAG:306		Vagococcus		GCA-900066755		[Eubacterium] nodatum group
		Prevotella 9	Bacteroidetes	Odoribacter		Alistipes				Lactococcus		Tyzzerella 3		Sellimonas
		Prevotellaceae NK3B31 group		Porphyromonas		Alistipes	Firmicutes	Family XIII UCG-001		Christensenellaceae R-7 group		Tyzzerella 3		Tyzzerella 4
		Alistipes		Prevotella 2		Alistipes		Acetitomaculum		uncultured		Acetanaerobacterium		Tyzzerella
		gut metagenome		Prevotella 6	Firmicutes	Leuconostoc		Blautia		gut metagenome		Anaerofilum		Fournierella
	Firmicutes	Lactobacillus		Prevotella		Catabacter		Lachnospiraceae NK4B4 group		Butyrivibrio		Phocea		Faecalicoccus
		Eubacterium		Prevotella		Christensenellaceae R-7 group		Lachnospiraceae UCG-001		Butyrivibrio		Pseudoflavonifractor		Faecalitalea
		Finegoldia		Alistipes				Lachnospiraceae UCG-008		Coprococcus 2		Candidatus Stoquefichus	Fusobacteria	Fusobacterium
		Peptoniphilus		Rikenella		uncultured bacterium		Marvinbryantia		Coprococcus 2		Erysipelatoclostridium	Proteobacteria	Proteus
		Agathobacter	Firmicutes	Christensenellaceae R-7 group				[Bacteroides] pectinophilus group		Lachnospiraceae ND3007 group		Faecalitalea
		Blautia		Christensenellaceae R-7 group		Anaerovorax		[Eubacterium] xylanophilum group		Lachnospiraceae UCG-003		Acidaminococcus
		Blautia		Christensenellaceae R-7 group		[Eubacterium] brachy group		uncultured		[Eubacterium] eligens group		Megamonas
		Howardella		Christensenellaceae R-7 group		Lachnospiraceae UCG-001		Terrisporobacter		uncultured		Veillonella
		Lachnoclostridium		Christensenellaceae R-7 group		Sellimonas		Ruminiclostridium 6		Peptococcus	Proteobacteria	Succinivibrio
		Lachnoclostridium		uncultured		[Eubacterium] fissicatena group		Ruminiclostridium 9		uncultured
		Lachnospiraceae UCG-010		uncultured Thermoanaerobacterales bacterium		[Eubacterium] ruminantium group		Ruminococcaceae UCG-013		Ruminococcaceae UCG-005
		[Ruminococcus] torques group		GCA-900066575		Acetanaerobacterium		Ruminococcus 1		Ruminococcaceae UCG-005
		uncultured		Lachnospiraceae FCS020 group		Anaerofilum		[Eubacterium] coprostanoligenes group		Ruminococcaceae UCG-008
		uncultured		UC5-1-2E3		Hydrogenoanaerobacterium		Merdibacter		Ruminococcaceae UCG-009
		uncultured		[Ruminococcus] gauvreauii group		Intestinimonas	Fusobacteria	Leptotrichia		Ruminococcaceae UCG-010
		Anaerotruncus		Peptococcus		Negativibacillus	Proteobacteria	gut metagenome		Subdoligranulum
		Flavonifractor		Peptostreptococcus		Ruminococcaceae UCG-002	Tenericutes	gut metagenome		[Eubacterium] coprostanoligenes group
		Negativibacillus		Anaerotruncus		Ruminococcaceae UCG-007		uncultured Mollicutes bacterium		Catenibacterium
		Oscillibacter		CAG-352		Ruminococcaceae UCG-010				Phascolarctobacterium
		Ruminiclostridium 9		Ruminiclostridium 5		Ruminococcus 1			Proteobacteria	Azospirillum sp. 47_25
		Ruminococcaceae UCG-004		Ruminococcaceae NK4A214 group					Synergistetes	Pyramidobacter
		Ruminococcaceae UCG-013		Ruminococcaceae UCG-013					Tenericutes	uncultured bacterium
		[Eubacterium] coprostanoligenes group		Ruminococcaceae UCG-014	Lentisphaerae	Victivallis
		uncultured		UBA1819	Proteobacteria
		Holdemania		[Eubacterium] coprostanoligenes group		Sutterella
		Phascolarctobacterium			Synergistetes	Cloacibacillus
		Allisonella		Dielma	Tenericutes	uncultured organism
		Megasphaera	Proteobacteria	Desulfovibrio	Verrucomicrobia	Cerasicoccus
	Proteobacteria	Sutterella	Tenericutes			uncultured
			Verrucomicrobia	Akkermansia
